# A genome-wide CRISPR screen defines host determinants of early *Brucella* infection in human macrophage-like cells

**DOI:** 10.64898/2026.05.18.725962

**Authors:** Thomas Kim, Eleanor C. Scheeres, Aretha Fiebig, Andrew J. Olive, Sean Crosson

## Abstract

*Brucella* spp. are widespread intracellular animal pathogens that cause brucellosis, a significant zoonosis. Despite the global impact of brucellosis on animal and human health, the host genes that support *Brucella* infection remain incompletely defined. To address this knowledge gap, we developed a flow cytometry-based infection assay with fluorescent *Brucella* and performed a genome-wide CRISPR-Cas9 loss-of-function screen in human macrophage-like cells. Disruption of >150 host genes significantly reduced intracellular *B. abortus* burden at 3 h post-infection. In addition to recovering known host factors, the screen revealed previously unappreciated genes linked to endosomal trafficking, cytoskeletal remodeling, and lipid homeostasis. The screen was robust, as validation within these functional categories confirmed that the small GTPase RAB14, the Src-family kinase regulator CSK, and the phospholipid flippase subunit TMEM30A support early infection by *B. abortus* and *B. ovis* without impairing general phagocytosis. Gene set enrichment analysis further revealed positive regulators of mTORC1 signaling as key host factors; this result was validated through targeted disruption of LAMTOR2 and AKT1, and pharmacologic inhibition of AKT1. Thus, the AKT-Ragulator-mTORC1 signaling axis contributes to the establishment of a permissive intracellular niche during early *Brucella* infection. Finally, to assess whether these host requirements extend beyond *Brucella*, we examined infection by the unrelated intracellular pathogen *Mycobacterium abscessus*. CSK, AKT1, and LAMTOR2 were required for efficient *M. abscessus* infection, whereas RAB14 was dispensable. Together, these results define host genes that support early *Brucella* infection and distinguish shared versus pathogen-specific host dependencies exploited by intracellular bacteria.
