## Supplementary material for "A genome-wide CRISPR screen defines host determinants of early *Brucella* infection in human macrophage-like cells": Table S2

### Sheet: Legend
Table S2. Strains and plasmids.

### Sheet: Plasmids
strain number	E. coli strain	plasmid construct	antibiotic resistance marker	primers used to amplify insert (restriction sites are bold & underlined)	source; notes
FC929	TOP10	-	-	-	Invitrogen; cloning strain
FC3117	WM3064	-	-	-	William Metcalf; DAP auxotrophic strain used for bi-parent mating
	sgOPTI	-	Carbenicillin	-	[1]
Integration plasmids for insertion at glmS site by Tn7
FC2484	TOP10	pUC18-mTn7k	Kanamycin	-	Jean Celli
FC1639	Pir1	pTNS3	Carbenicillin	-	[2]
luminescence strain construction
	TOP10	pUC18-mTn7k-mNeonGreen	Kanamycin		This work
Reference
1	Fulco CP, Munschauer M, Anyoha R, Munson G, Grossman SR, Perez EM, Kane M, Cleary B, Lander ES, Engreitz JM. Science. 2016 Sep 29. pii: aag2445. 10.1126/science.aag2445
2	Choi KH, Mima T, Casart Y, et al. 2008. Genetic tools for select-agent-compliant manipulation of Burkholderia pseudomallei. Appl Environ Microbiol. 4(4):1064-1075.

### Sheet: Strains
Brucella ovis strains
Strain number	genotype	antibiotic resistance	source
FC3379	B. ovis ATCC 25840	none	ATCC 25840
FC3680	B. ovis glmS::mTn7k-mNeonGreen	kanamycin	This work
Brucella abortus strains
Strain number	genotype	antibiotic resistance	source
MSU 51	B. abortus 2308	none	East Carolina University. Marty Roop
MSU 46	B. abortus glmS::mTn7k-mNeonGreen	kanamycin	This work
Mycobacterium abscessus strain
/	M. abscessus ATCC 19977 pmV261 hsp60::mEmerald	zeocin	Michigan State University. Andrew Olive
