## Supplementary material for "A genome-wide CRISPR screen defines host determinants of early *Brucella* infection in human macrophage-like cells": Table S3

### Sheet: Sheet1
sgRNA Name	sgRNA sequence	TIDE Primer Sequence
Akt1-1F-LOF	CACCGTGTCATGGAGTACGCCAACG	GCAGGCCCTGAAGTACTCTTT
Akt1-1R-LOF	AAACCGTTGGCGTACTCCATGACAC	CTGGAAAGTCTCAGAAGCCCTA
Akt1-2F-LOF	CACCGGAAGGTGCGTTCGATGACAG	AGAGTGCCAGCTGATGAAGAC
Akt1-2F-LOF	AAACCTGTCATCGAACGCACCTTCC	GAGGATGGCTACAGGCAGAG
Csk-1F-LOF	CACCGCGCACAGCGTGTAGTCTCCG	AGAGGGAACCCCTTCAGAAA
Csk-1R-LOF	AAACCGGAGACTACACGCTGTGCGC	CAAAGTACACCTCCTCGTCGAT
Csk-2F-LOF	CACCGCATTAAACCAAAGGTCATGG	AGCACTACACCTCAGACGCA
Csk-2R-LOF	AAACCCATGACCTTTGGTTTAATGC	AGAGGCTGACTGGACTATCAGG
Lamtor2-1F-LOF	CACCGAGTGTCCCCGTAACCAGAGT	GAAACCCAGACGTTTTACTCCC
Lamtor2-1R-LOF	AAACACTCTGGTTACGGGGACACTC	CAGTCCATGAGGATGAATTTGA
Lamtor2-2F-LOF	CACCGACCAGGCTGCTGAATAACGA	ATGGAAACCCAGACGTTTTACT
Lamtor2-2R-LOF	AAACTCGTTATTCAGCAGCCTGGTC	CAGTCCATGAGGATGAATTTGA
Tmem30a-1F-LOF	CACCGGTAGCACCGTGCCAGCCGTA	TGAACTATAACGCGAAGGATGA
Tmem30a-1R-LOF	AAACTACGGCTGGCACGGTGCTACC	GTTGTTGGAGGTGACAAAAATG
Tmem30a-2F-LOF	CACCGGAGATTTCACGTAACGACGA	TCTCTAGGGCAACGTGTTTATG
Tmem30a-2R-LOF	AAACTCGTCGTTACGTGAAATCTCC	ACAAAGTGAGACTCCATCTCGG
Rab14-1F-LOF	CACCGAATTCAACACCAATTGTGTG	TTCCCCCTCTAGGCTTAATTTG
Rab14-1R-LOF	AAACCACACAATTGGTGTTGAATTC	CTCCGTGTAACAGCCCTAAATC
Rab14-2F-LOF	CACCGACAAGAATAATCGAAGTTAG	CAGTTATGGCTGATTGTCCTCA
Rab14-2R-LOF	AAACCTAACTTCGATTATTCTTGTC	CTCCGTGTAACAGCCCTAAATC
